# Boldine modulates glial transcription and functional recovery in a murine model of contusion spinal cord injury

**DOI:** 10.1101/2023.02.15.528337

**Authors:** Carlos A. Toro, Kaitlin Johnson, Jens Hansen, Mustafa M. Siddiq, Walter Vásquez, Wei Zhao, Zachary A. Graham, Juan C. Sáez, Ravi Iyengar, Christopher P. Cardozo

**Author notes:** **Correspondence: Carlos A. Toro**, /. **<u>Support</u>**, DOD SCIRP SC190031; VA RR&D 1I 50 RX002020; ANID1191329; VA RR&D 1IK2RX002781; NIH-GM 137056.

## Abstract

Membrane channels such as connexins (Cx), pannexins (Panx) and P2X_7_ receptors (P2X_7_R) are permeable to calcium ions and other small molecules such as ATP and glutamate. Release of ATP and glutamate through these channels is a key mechanism driving tissue response to traumas such as spinal cord injury (SCI). Boldine, an alkaloid isolated from the Chilean boldo tree, blocks both Cx hemichannels (HC) and Panx. To test if boldine could improve function after SCI, boldine or vehicle was administered to treat mice with a moderate severity contusion-induced SCI. Boldine led to greater spared white matter and increased locomotor function as determined by the Basso Mouse Scale and horizontal ladder rung walk tests. Boldine treatment reduced immunostaining for markers of activated microglia (Iba1) and astrocytic (GFAP) markers while increasing that for axon growth and neuroplasticity (GAP-43). Cell culture studies demonstrated that boldine blocked glial HC, specifically Cx26 and Cx30, in cultured astrocytes and blocked calcium entry through activated P2X_7_R. RT-qPCR studies showed that boldine treatment reduced expression of the chemokine Ccl2, cytokine IL-6 and microglial gene CD68, while increasing expression of the neurotransmission genes Snap25 and Grin2b, and Gap-43. Bulk RNA sequencing (of the spinal cord revealed that boldine modulated a large number of genes involved in neurotransmission in in spinal cord tissue just below the lesion epicenter at 14 days after SCI. Numbers of genes regulated by boldine was much lower at 28 days after injury. These results indicate that boldine treatment ameliorates injury and spares tissue to increase locomotor function.
