## Supplemental RNAseq data2 for "Boldine modulates glial transcription and functional recovery in a murine model of contusion spinal cord injury"

### Sheet: Supplemental Table 2
Up/Down	Dataset	Biological process	Pvalue	Minus_log10_pvalue	Fractional_rank	Overlap_count	Scp_genes_count	Experimental_genes_count	Overlapping gene symbols
Upregulated	Boldine vs Vehicle 28dpi Below	actin-myosin filament sliding	2.02e-22	21.6941	1.5	10	38	17	ACTA1;ACTN3;MYH4;MYL1;NEB;TCAP;TNNC2;TNNI2;TNNT3;TTN
Upregulated	Boldine vs Vehicle 14dpi Below	activation of protein kinase A activity	1.41e-07	6.85194	7	8	15	642	ADCY1;ADCY2;ADCY5;ADCY8;ADCY9;PRKACB;PRKAR2A;PRKAR2B
Upregulated	Boldine vs Vehicle 28dpi Below	actomyosin structure organization	1.63e-06	5.78847	11	4	70	17	MYOZ1;TCAP;TNNT3;TTN
Upregulated	Boldine vs Vehicle 14dpi Above	anion transport	0.0013911	2.85664	2	2	53	14	SLC13A4;SLC22A6
Upregulated	Boldine vs Vehicle 14dpi Below	anterograde trans-synaptic signaling	4.15e-09	8.38227	4	34	227	642	AMPH;APBA1;BSN;CHRNA4;DLG1;DLG2;DLGAP1;GABBR2;GABRA1;GABRA3;GABRB2;GABRB3;GAD1;GAD2;GLRA1;GRIA1;GRIN2B;KCNA1;KCNC4;KCNQ2;KCNQ3;KIF5A;MAPK1;NPTX1;NRXN1;NRXN2;OPRM1;PAFAH1B1;SCN2B;SLC12A5;SLC6A5;SYN1;SYT1;UNC13C
Upregulated	Boldine vs Vehicle 14dpi Below	axonogenesis	2.86e-07	6.54338	10	30	220	642	APBB1;ARHGAP35;CYFIP2;GFRA1;IRS2;KIF5A;KIF5B;KIF5C;LINGO4;LRFN5;LRRN1;MAP1A;MAP1B;MAPK1;NRCAM;NRXN1;NTNG1;PAK3;RELN;ROBO1;ROBO2;RTN4;SHC3;SLC9A6;SLITRK1;SOS1;SPTAN1;SPTB;SPTBN2;TNR
Upregulated	Boldine vs Vehicle 28dpi Below	cardiac muscle contraction	1.07e-07	6.96899	6	4	36	17	TCAP;TNNI2;TNNT3;TTN
Upregulated	Boldine vs Vehicle 14dpi Above	catecholamine catabolic process	0.00633745	2.19809	7	1	6	14	MOXD1
Upregulated	Boldine vs Vehicle 14dpi Below	chemical synaptic transmission	2.2e-11	10.6581	1	42	272	642	AMPH;APBA1;BSN;CHRM2;CHRNA4;DLG1;DLG2;DLGAP1;GABBR2;GABRA1;GABRA3;GABRB2;GABRB3;GAD1;GAD2;GLRA1;GRIA1;GRIA4;GRIN2B;KCNA1;KCNC4;KCNQ2;KCNQ3;KIF1B;KIF5A;MAPK1;NAPB;NPTX1;NRXN1;NRXN2;OPRM1;PAFAH1B1;SCN2B;SLC12A5;SLC17A6;SLC17A7;SLC5A7;SLC6A5;SYN1;SYT1;UNC13A;UNC13C
Upregulated	Boldine vs Vehicle 28dpi Above	collagen fibril organization	6.45e-05	4.19032	2	3	29	36	COL1A1;COL3A1;LUM
Upregulated	Boldine vs Vehicle 14dpi Above	dopamine catabolic process	0.00422912	2.37375	4	1	4	14	MOXD1
Upregulated	Boldine vs Vehicle 28dpi Above	extracellular matrix disassembly	0.00109411	2.96094	15	3	75	36	CDH1;DCN;MMP3
Upregulated	Boldine vs Vehicle 28dpi Above	extracellular matrix organization	2.89e-05	4.53957	1	6	225	36	CDH1;COL1A1;COL3A1;DCN;LUM;MMP3
Upregulated	Boldine vs Vehicle 28dpi Above	glycosaminoglycan catabolic process	0.000441252	3.35531	7	3	55	36	DCN;LUM;OGN
Upregulated	Boldine vs Vehicle 28dpi Below	heart contraction	2.46e-07	6.60914	8	4	44	17	TCAP;TNNI2;TNNT3;TTN
Upregulated	Boldine vs Vehicle 28dpi Above	keratan sulfate catabolic process	0.000467634	3.33009	8	2	12	36	LUM;OGN
Upregulated	Boldine vs Vehicle 14dpi Below	membrane fusion	6.61e-06	5.17966	15	12	53	642	DNM1;DNM3;GDAP1;MFN2;MIGA1;NAPB;NSF;OPA1;RABEP1;UBXN2A;VAPA;VPS41
Upregulated	Boldine vs Vehicle 14dpi Below	modulation of chemical synaptic transmission	5.86e-06	5.23226	14	15	80	642	ATP1A2;CLSTN1;CLSTN2;CLSTN3;CPLX2;GRIA1;GRIA4;GRM8;MAPK8IP2;RELN;RIMS3;STX1B;SYN1;SYT1;UNC13A
Upregulated	Boldine vs Vehicle 28dpi Below	muscle contraction	9.76e-19	18.0104	3	11	135	17	ACTA1;ACTN3;MYH4;MYL1;MYLPF;NEB;TCAP;TNNC2;TNNI2;TNNT3;TTN
Upregulated	Boldine vs Vehicle 28dpi Below	muscle fiber development	2.68e-06	5.57217	12	3	22	17	ACTA1;TCAP;TTN
Upregulated	Boldine vs Vehicle 28dpi Below	muscle filament sliding	2.02e-22	21.6941	1.5	10	38	17	ACTA1;ACTN3;MYH4;MYL1;NEB;TCAP;TNNC2;TNNI2;TNNT3;TTN
Upregulated	Boldine vs Vehicle 28dpi Below	myofibril assembly	2.95e-07	6.52989	10	4	46	17	MYOZ1;TCAP;TNNT3;TTN
Upregulated	Boldine vs Vehicle 14dpi Above	negative regulation of cell activation	0.0105417	1.97709	13.5	1	10	14	THBD
Upregulated	Boldine vs Vehicle 14dpi Above	negative regulation of cell proliferation	0.000395727	3.4026	1	4	351	14	ALDH1A2;FGFBP1;IGFBP6;OGN
Upregulated	Boldine vs Vehicle 28dpi Above	negative regulation of coagulation	0.000844437	3.07343	13.5	2	16	36	KNG2;THBD
Upregulated	Boldine vs Vehicle 14dpi Above	negative regulation of fibrinolysis	0.00949217	2.02264	11.5	1	9	14	THBD
Upregulated	Boldine vs Vehicle 28dpi Above	negative regulation of hemostasis	0.000642562	3.19209	9	2	14	36	KNG2;THBD
Upregulated	Boldine vs Vehicle 14dpi Below	nervous system development	5.87e-11	10.2313	2	56	448	642	ADGRL3;AHI1;ALDH5A1;APBA1;ARNT2;BTBD11;CHRM2;CRIM1;DCLK1;DLG1;DLG2;DNM3;DSCAM;ENC1;FGF13;GFRA1;HAPLN4;HPCAL4;IGSF8;KCNQ2;LSAMP;MYT1L;NCAN;NCKAP1;NPTX1;NR2C2;NRCAM;NRG1;NRSN1;NRXN1;NRXN2;PCDH1;PCDH10;PCDH17;PCDHAC2;PCDHGA11;PCDHGA5;PCDHGA8;PCDHGC3;PCDHGC4;PTPRZ1;RAPGEF5;RELN;ROBO1;ROBO2;SCN8A;SDHA;SEMA5A;SLC4A10;SLITRK1;SPOCK2;TENM1;TRPC5;UGT8A;WWP1;ZBTB16
Upregulated	Boldine vs Vehicle 14dpi Below	neuron development	1.64e-06	5.78478	11	22	144	642	ATCAY;ATP8A2;CDK16;CNTNAP2;FRY;MAP2;MAPK10;MAPK9;MAPRE2;MYOC;MYT1L;NEDD4;NTRK2;PPP1R9A;RAPGEF2;RASGRF1;TENM1;TENM2;TENM3;TENM4;UHMK1;VAPA
Upregulated	Boldine vs Vehicle 14dpi Below	neuron projection development	1.72e-06	5.76439	12	24	167	642	ALS2;ATCAY;CAMSAP2;CDK16;CNTNAP1;CNTNAP2;DCLK1;DOCK10;FRY;MAP2;MYOC;NCKAP1;NEDD4;PACSIN1;PAK1;PAK3;PPP1R9A;RAPGEF2;RASGRF1;SLC9A6;STK24;UHMK1;VAPA;ZFP365
Upregulated	Boldine vs Vehicle 14dpi Below	neuron projection morphogenesis	6.84e-08	7.16509	6	26	162	642	ALS2;APBB1;CNTNAP1;CNTNAP2;DCLK1;DOCK10;LINGO4;LRFN5;LRRN1;MAP1A;MAP1B;MAP2;MAP6;MAPK8IP2;NCKAP1;NRCAM;NTNG1;PACSIN1;PAK1;PAK3;RTN4;SLC9A6;SLITRK1;STK24;TMEM106B;ZFP365
Upregulated	Boldine vs Vehicle 14dpi Above	norepinephrine biosynthetic process	0.00633745	2.19809	7	1	6	14	MOXD1
Upregulated	Boldine vs Vehicle 14dpi Above	norepinephrine metabolic process	0.00739006	2.13135	9.5	1	7	14	MOXD1
Upregulated	Boldine vs Vehicle 28dpi Above	odontogenesis	0.000158376	3.80031	4	3	39	36	COL1A1;OSR1;WNT6
Upregulated	Boldine vs Vehicle 14dpi Above	organic substance transport	0.00306178	2.51403	3	2	79	14	SLC22A6;SLC47A1
Upregulated	Boldine vs Vehicle 14dpi Above	phenol-containing compound biosynthetic process	0.00739006	2.13135	9.5	1	7	14	MOXD1
Upregulated	Boldine vs Vehicle 28dpi Above	platelet degranulation	0.000399966	3.39798	6	4	129	36	CD36;ISLR;KNG2;SERPING1
Upregulated	Boldine vs Vehicle 28dpi Above	positive regulation of cell migration involved in sprouting angiogenesis	0.000844437	3.07343	13.5	2	16	36	ANXA1;FOXC2
Upregulated	Boldine vs Vehicle 14dpi Above	positive regulation of centrosome cycle	0.0052838	2.27705	5	1	5	14	RANBP3L
Upregulated	Boldine vs Vehicle 28dpi Above	positive regulation of gene expression	0.000776141	3.11006	12	8	753	36	CD36;CDH1;COL1A1;FOXC2;FOXD1;OSR1;SFRP4;WNT6
Upregulated	Boldine vs Vehicle 28dpi Above	positive regulation of macromolecule metabolic process	0.000755458	3.12179	11	5	269	36	CD36;FOXD1;OSR1;SFRP4;WNT6
Upregulated	Boldine vs Vehicle 14dpi Below	positive regulation of neuron projection development	7.89e-10	9.10305	3	22	96	642	ABL2;ARHGAP35;CAMK1D;FZD1;KIDINS220;NDRG4;NTRK2;PACSIN1;PLXNA1;PLXNA2;PLXNA4;RAPGEF2;RELN;ROBO1;ROBO2;SETX;SLITRK1;SYT1;SYT2;TENM3;UNC13A;ZFP804A
Upregulated	Boldine vs Vehicle 28dpi Above	protein complex subunit organization	0.000212272	3.67311	5	3	43	36	COL1A1;COL3A1;LUM
Upregulated	Boldine vs Vehicle 28dpi Above	regulated exocytosis	0.000742744	3.12916	10	4	152	36	CD36;ISLR;KNG2;SERPING1
Upregulated	Boldine vs Vehicle 14dpi Below	regulation of axonogenesis	2.41e-07	6.61857	8	14	55	642	ARHGAP35;NRCAM;NTRK2;PAK1;PAK3;PLXNA1;PLXNA2;PLXNA4;ROBO1;ROBO2;RTN4;RUFY3;SIPA1L1;SLITRK1
Upregulated	Boldine vs Vehicle 14dpi Above	regulation of mitotic centrosome separation	0.00949217	2.02264	11.5	1	9	14	RANBP3L
Upregulated	Boldine vs Vehicle 14dpi Below	regulation of neuron projection development	2.43e-07	6.61374	9	21	119	642	ABL2;ARHGAP35;CAMK1D;CAMSAP2;DENND5A;FZD1;KIDINS220;NDRG4;NTRK2;PAK1;PAK3;PTPN9;RAPGEF2;RELN;RUFY3;SETX;SIPA1L1;STX1B;TENM3;ZFP365;ZFP804A
Upregulated	Boldine vs Vehicle 28dpi Below	sarcomere organization	7.02e-06	5.15393	13	3	30	17	TCAP;TNNT3;TTN
Upregulated	Boldine vs Vehicle 28dpi Below	skeletal muscle contraction	5.66e-09	8.24727	4	4	18	17	TCAP;TNNC2;TNNI2;TNNT3
Upregulated	Boldine vs Vehicle 28dpi Below	skeletal muscle myosin thick filament assembly	2.33e-05	4.63322	14.5	2	6	17	TCAP;TTN
Upregulated	Boldine vs Vehicle 28dpi Below	skeletal muscle thin filament assembly	1.48e-07	6.83092	7	3	9	17	ACTA1;TCAP;TTN
Upregulated	Boldine vs Vehicle 28dpi Below	skeletal myofibril assembly	2.89e-07	6.53841	9	3	11	17	ACTA1;TCAP;TTN
Upregulated	Boldine vs Vehicle 28dpi Below	striated muscle contraction	9.63e-09	8.01621	5	5	60	17	TCAP;TNNC2;TNNI2;TNNT3;TTN
Upregulated	Boldine vs Vehicle 28dpi Below	striated muscle hypertrophy	2.33e-05	4.63322	14.5	2	6	17	TCAP;TTN
Upregulated	Boldine vs Vehicle 28dpi Above	sulfur compound catabolic process	0.000114274	3.94205	3	3	35	36	DCN;LUM;OGN
Upregulated	Boldine vs Vehicle 14dpi Above	urate transport	0.0105417	1.97709	13.5	1	10	14	SLC22A6
Upregulated	Boldine vs Vehicle 14dpi Below	vesicle-mediated transport	6.69e-08	7.17488	5	44	379	642	AHI1;AMPH;ARFGEF1;ARFGEF2;CLEC16A;CLTC;DENND5A;DNM1;DNM3;ERC1;EVI5;FMN2;GBF1;GCC2;HEATR5B;KIF1A;KIF1B;KIF5A;LMTK2;MAPK8IP3;MYO5A;NAPB;NCALD;NSF;OSBPL1A;RAB6B;RABEP1;RPH3A;SNX30;SORT1;SPAG9;SPTBN2;STEAP2;STX17;STX1B;SYT1;SYT11;SYT2;VAMP1;VPS26B;VPS33A;VPS35;VPS41;ZFYVE9
Upregulated	Boldine vs Vehicle 14dpi Below	vesicle-mediated transport in synapse	3.09e-06	5.51066	13	10	34	642	ITSN1;KIF5A;KIF5B;KIF5C;PACSIN1;SYNJ1;SYT1;SYT2;UNC13A;UNC13C
Upregulated	Boldine vs Vehicle 14dpi Above	vitamin A metabolic process	0.00633745	2.19809	7	1	6	14	ALDH1A2
Downregulated	Boldine vs Vehicle 28dpi Above	actin-myosin filament sliding	0.00573995	2.24109	2.5	1	38	2	MYH4
Downregulated	Boldine vs Vehicle 28dpi Below	anterograde trans-synaptic signaling	0.0506296	1.2956	13	1	227	3	MPZ
Downregulated	Boldine vs Vehicle 28dpi Above	antigen processing and presentation of exogenous peptide antigen	0.0134176	1.87233	9	1	89	2	H2-AA
Downregulated	Boldine vs Vehicle 28dpi Above	antigen processing and presentation of exogenous peptide antigen via MHC class II	0.0134176	1.87233	9	1	89	2	H2-AA
Downregulated	Boldine vs Vehicle 28dpi Above	antigen processing and presentation of peptide antigen via MHC class II	0.0134176	1.87233	9	1	89	2	H2-AA
Downregulated	Boldine vs Vehicle 28dpi Above	antigen receptor-mediated signaling pathway	0.0259983	1.58506	14	1	173	2	H2-AA
Downregulated	Boldine vs Vehicle 28dpi Above	ATP metabolic process	0.00739843	2.13086	5	1	49	2	MYH4
Downregulated	Boldine vs Vehicle 28dpi Below	cation transport	0.0171463	1.76583	10	1	76	3	SLC47A1
Downregulated	Boldine vs Vehicle 28dpi Below	cell-cell adhesion via plasma-membrane adhesion molecules	0.0316546	1.49956	12	1	141	3	MPZ
Downregulated	Boldine vs Vehicle 28dpi Above	cellular response to interferon-gamma	0.0171703	1.76522	11	1	114	2	H2-AA
Downregulated	Boldine vs Vehicle 28dpi Below	chemical synaptic transmission	0.0604589	1.21854	14	1	272	3	MPZ
Downregulated	Boldine vs Vehicle 14dpi Above	chondroitin sulfate catabolic process	0.00392749	2.40589	14	1	13	4	DCN
Downregulated	Boldine vs Vehicle 14dpi Above	collagen fibril organization	2.78e-05	4.55604	2	2	29	4	COL3A1;LUM
Downregulated	Boldine vs Vehicle 14dpi Below	cotranslational protein targeting to membrane	2.8e-45	44.6612	2	43	92	320	RPL11;RPL12;RPL14;RPL17;RPL18A;RPL23;RPL27;RPL27A;RPL28;RPL30;RPL31;RPL35A;RPL36A;RPL37;RPL37A;RPL38;RPL39;RPL5;RPL6;RPLP1;RPLP2;RPS11;RPS13;RPS14;RPS15;RPS16;RPS17;RPS18;RPS19;RPS21;RPS23;RPS24;RPS25;RPS27;RPS27A;RPS28;RPS29;RPS3;RPS4X;RPS5;RPS7;RPS8;RPS9
Downregulated	Boldine vs Vehicle 28dpi Above	cytokine-mediated signaling pathway	0.0897124	1.04715	15	1	607	2	H2-AA
Downregulated	Boldine vs Vehicle 14dpi Above	dermatan sulfate biosynthetic process	0.00362578	2.4406	11.5	1	12	4	DCN
Downregulated	Boldine vs Vehicle 14dpi Above	dermatan sulfate metabolic process	0.00392749	2.40589	14	1	13	4	DCN
Downregulated	Boldine vs Vehicle 28dpi Below	drug transmembrane transport	0.00249395	2.60311	3	1	11	3	SLC47A1
Downregulated	Boldine vs Vehicle 28dpi Below	drug transport	0.00430513	2.36601	5	1	19	3	SLC47A1
Downregulated	Boldine vs Vehicle 14dpi Above	extracellular matrix organization	1.92e-05	4.7165	1	3	225	4	COL3A1;DCN;LUM
Downregulated	Boldine vs Vehicle 14dpi Below	gene expression	4.14e-29	28.3826	12	58	400	320	CEBPA;DUSP11;HHEX;HNRNPA2B1;HNRNPF;HNRNPH1;HNRNPH3;HNRNPU;LDB1;PABPN1;RBM3;RBM39;RBM5;RPL11;RPL12;RPL14;RPL17;RPL18A;RPL23;RPL27;RPL27A;RPL28;RPL30;RPL31;RPL35A;RPL36A;RPL37;RPL37A;RPL38;RPL39;RPL5;RPL6;RPLP1;RPLP2;RPS11;RPS13;RPS14;RPS15;RPS16;RPS17;RPS18;RPS19;RPS21;RPS23;RPS24;RPS25;RPS27;RPS27A;RPS28;RPS29;RPS3;RPS4X;RPS5;RPS7;RPS8;RPS9;SRSF11;SRSF5
Downregulated	Boldine vs Vehicle 14dpi Above	glycosaminoglycan biosynthetic process	0.000323127	3.49063	6	2	98	4	DCN;LUM
Downregulated	Boldine vs Vehicle 14dpi Above	glycosaminoglycan catabolic process	0.000101396	3.99398	5	2	55	4	DCN;LUM
Downregulated	Boldine vs Vehicle 28dpi Above	interferon-gamma-mediated signaling pathway	0.0104103	1.98254	7	1	69	2	H2-AA
Downregulated	Boldine vs Vehicle 14dpi Above	keratan sulfate catabolic process	0.00362578	2.4406	11.5	1	12	4	LUM
Downregulated	Boldine vs Vehicle 28dpi Above	muscle contraction	0.020317	1.69214	12	1	135	2	MYH4
Downregulated	Boldine vs Vehicle 28dpi Above	muscle filament sliding	0.00573995	2.24109	2.5	1	38	2	MYH4
Downregulated	Boldine vs Vehicle 28dpi Below	myelin assembly	0.0018142	2.74132	2	1	8	3	PRX
Downregulated	Boldine vs Vehicle 28dpi Below	myelin maintenance	0.00158754	2.79928	1	1	7	3	PRX
Downregulated	Boldine vs Vehicle 28dpi Below	myelination	0.00837226	2.07716	7.5	1	37	3	MPZ
Downregulated	Boldine vs Vehicle 28dpi Below	myelination in peripheral nervous system	0.00272047	2.56536	4	1	12	3	PRX
Downregulated	Boldine vs Vehicle 14dpi Below	ncRNA processing	6.25e-28	27.2044	13.5	44	222	320	HNRNPA2B1;RPL11;RPL12;RPL14;RPL17;RPL18A;RPL23;RPL27;RPL27A;RPL28;RPL30;RPL31;RPL35A;RPL36A;RPL37;RPL37A;RPL38;RPL39;RPL5;RPL6;RPLP1;RPLP2;RPS11;RPS13;RPS14;RPS15;RPS16;RPS17;RPS18;RPS19;RPS21;RPS23;RPS24;RPS25;RPS27;RPS27A;RPS28;RPS29;RPS3;RPS4X;RPS5;RPS7;RPS8;RPS9
Downregulated	Boldine vs Vehicle 14dpi Below	nuclear-transcribed mRNA catabolic process	3.41e-37	36.467	7	47	168	320	PABPC1;PAN2;RPL11;RPL12;RPL14;RPL17;RPL18A;RPL23;RPL27;RPL27A;RPL28;RPL30;RPL31;RPL35A;RPL36A;RPL37;RPL37A;RPL38;RPL39;RPL5;RPL6;RPLP1;RPLP2;RPS11;RPS13;RPS14;RPS15;RPS16;RPS17;RPS18;RPS19;RPS21;RPS23;RPS24;RPS25;RPS27;RPS27A;RPS28;RPS29;RPS3;RPS4X;RPS5;RPS7;RPS8;RPS9;ZFP36;ZFP36L1
Downregulated	Boldine vs Vehicle 14dpi Below	nuclear-transcribed mRNA catabolic process, nonsense-mediated decay	1.05e-42	41.9796	4	44	110	320	PABPC1;RPL11;RPL12;RPL14;RPL17;RPL18A;RPL23;RPL27;RPL27A;RPL28;RPL30;RPL31;RPL35A;RPL36A;RPL37;RPL37A;RPL38;RPL39;RPL5;RPL6;RPLP1;RPLP2;RPS11;RPS13;RPS14;RPS15;RPS16;RPS17;RPS18;RPS19;RPS21;RPS23;RPS24;RPS25;RPS27;RPS27A;RPS28;RPS29;RPS3;RPS4X;RPS5;RPS7;RPS8;RPS9
Downregulated	Boldine vs Vehicle 28dpi Below	organic cation transport	0.0052099	2.28317	6	1	23	3	SLC47A1
Downregulated	Boldine vs Vehicle 28dpi Below	organic substance transport	0.0178191	1.74911	11	1	79	3	SLC47A1
Downregulated	Boldine vs Vehicle 14dpi Below	peptide biosynthetic process	5.46e-33	32.2625	8	43	162	320	RPL11;RPL12;RPL14;RPL17;RPL18A;RPL23;RPL27;RPL27A;RPL28;RPL30;RPL31;RPL35A;RPL36A;RPL37;RPL37A;RPL38;RPL39;RPL5;RPL6;RPLP1;RPLP2;RPS11;RPS13;RPS14;RPS15;RPS16;RPS17;RPS18;RPS19;RPS21;RPS23;RPS24;RPS25;RPS27;RPS27A;RPS28;RPS29;RPS3;RPS4X;RPS5;RPS7;RPS8;RPS9
Downregulated	Boldine vs Vehicle 14dpi Above	positive regulation of membrane depolarization	0.00211624	2.67443	8	1	7	4	DCN
Downregulated	Boldine vs Vehicle 14dpi Above	positive regulation of mitochondrial fission	0.00392749	2.40589	14	1	13	4	DCN
Downregulated	Boldine vs Vehicle 14dpi Above	protein complex subunit organization	6.17e-05	4.20949	4	2	43	4	COL3A1;LUM
Downregulated	Boldine vs Vehicle 14dpi Below	protein targeting to ER	1.26e-44	43.8915	3	43	95	320	RPL11;RPL12;RPL14;RPL17;RPL18A;RPL23;RPL27;RPL27A;RPL28;RPL30;RPL31;RPL35A;RPL36A;RPL37;RPL37A;RPL38;RPL39;RPL5;RPL6;RPLP1;RPLP2;RPS11;RPS13;RPS14;RPS15;RPS16;RPS17;RPS18;RPS19;RPS21;RPS23;RPS24;RPS25;RPS27;RPS27A;RPS28;RPS29;RPS3;RPS4X;RPS5;RPS7;RPS8;RPS9
Downregulated	Boldine vs Vehicle 28dpi Above	purine ribonucleoside monophosphate metabolic process	0.00589078	2.22983	4	1	39	2	MYH4
Downregulated	Boldine vs Vehicle 28dpi Above	purine ribonucleoside triphosphate metabolic process	0.00468383	2.3294	1	1	31	2	MYH4
Downregulated	Boldine vs Vehicle 28dpi Above	purine ribonucleotide metabolic process	0.00965777	2.01512	6	1	64	2	MYH4
Downregulated	Boldine vs Vehicle 14dpi Above	regulation of mitochondrial depolarization	0.00272026	2.56539	9	1	9	4	DCN
Downregulated	Boldine vs Vehicle 28dpi Below	regulation of RNA metabolic process	0.00837226	2.07716	7.5	1	37	3	PRX
Downregulated	Boldine vs Vehicle 28dpi Below	regulation of RNA splicing	0.0117531	1.92985	9	1	52	3	PRX
Downregulated	Boldine vs Vehicle 14dpi Above	regulation of vascular endothelial growth factor signaling pathway	0.00332401	2.47834	10	1	11	4	DCN
Downregulated	Boldine vs Vehicle 14dpi Below	ribosome biogenesis	5.82e-27	26.2347	15	43	221	320	RPL11;RPL12;RPL14;RPL17;RPL18A;RPL23;RPL27;RPL27A;RPL28;RPL30;RPL31;RPL35A;RPL36A;RPL37;RPL37A;RPL38;RPL39;RPL5;RPL6;RPLP1;RPLP2;RPS11;RPS13;RPS14;RPS15;RPS16;RPS17;RPS18;RPS19;RPS21;RPS23;RPS24;RPS25;RPS27;RPS27A;RPS28;RPS29;RPS3;RPS4X;RPS5;RPS7;RPS8;RPS9
Downregulated	Boldine vs Vehicle 14dpi Below	rRNA metabolic process	2.45e-29	28.6102	10	43	195	320	RPL11;RPL12;RPL14;RPL17;RPL18A;RPL23;RPL27;RPL27A;RPL28;RPL30;RPL31;RPL35A;RPL36A;RPL37;RPL37A;RPL38;RPL39;RPL5;RPL6;RPLP1;RPLP2;RPS11;RPS13;RPS14;RPS15;RPS16;RPS17;RPS18;RPS19;RPS21;RPS23;RPS24;RPS25;RPS27;RPS27A;RPS28;RPS29;RPS3;RPS4X;RPS5;RPS7;RPS8;RPS9
Downregulated	Boldine vs Vehicle 14dpi Below	rRNA processing	3.86e-29	28.4139	11	43	197	320	RPL11;RPL12;RPL14;RPL17;RPL18A;RPL23;RPL27;RPL27A;RPL28;RPL30;RPL31;RPL35A;RPL36A;RPL37;RPL37A;RPL38;RPL39;RPL5;RPL6;RPLP1;RPLP2;RPS11;RPS13;RPS14;RPS15;RPS16;RPS17;RPS18;RPS19;RPS21;RPS23;RPS24;RPS25;RPS27;RPS27A;RPS28;RPS29;RPS3;RPS4X;RPS5;RPS7;RPS8;RPS9
Downregulated	Boldine vs Vehicle 14dpi Below	SRP-dependent cotranslational protein targeting to membrane	0	45.7452	1	43	88	320	RPL11;RPL12;RPL14;RPL17;RPL18A;RPL23;RPL27;RPL27A;RPL28;RPL30;RPL31;RPL35A;RPL36A;RPL37;RPL37A;RPL38;RPL39;RPL5;RPL6;RPLP1;RPLP2;RPS11;RPS13;RPS14;RPS15;RPS16;RPS17;RPS18;RPS19;RPS21;RPS23;RPS24;RPS25;RPS27;RPS27A;RPS28;RPS29;RPS3;RPS4X;RPS5;RPS7;RPS8;RPS9
Downregulated	Boldine vs Vehicle 14dpi Above	sulfur compound biosynthetic process	0.000460451	3.33682	7	2	117	4	DCN;LUM
Downregulated	Boldine vs Vehicle 14dpi Above	sulfur compound catabolic process	4.07e-05	4.39031	3	2	35	4	DCN;LUM
Downregulated	Boldine vs Vehicle 28dpi Above	T cell receptor signaling pathway	0.0212152	1.67335	13	1	141	2	H2-AA
Downregulated	Boldine vs Vehicle 14dpi Below	translation	6.25e-28	27.2044	13.5	44	222	320	GFM2;RPL11;RPL12;RPL14;RPL17;RPL18A;RPL23;RPL27;RPL27A;RPL28;RPL30;RPL31;RPL35A;RPL36A;RPL37;RPL37A;RPL38;RPL39;RPL5;RPL6;RPLP1;RPLP2;RPS11;RPS13;RPS14;RPS15;RPS16;RPS17;RPS18;RPS19;RPS21;RPS23;RPS24;RPS25;RPS27;RPS27A;RPS28;RPS29;RPS3;RPS4X;RPS5;RPS7;RPS8;RPS9
Downregulated	Boldine vs Vehicle 28dpi Below	transmembrane transport	0.0803427	1.09505	15	1	364	3	SLC47A1
Downregulated	Boldine vs Vehicle 14dpi Below	viral gene expression	7.55e-42	41.1223	5	43	107	320	RPL11;RPL12;RPL14;RPL17;RPL18A;RPL23;RPL27;RPL27A;RPL28;RPL30;RPL31;RPL35A;RPL36A;RPL37;RPL37A;RPL38;RPL39;RPL5;RPL6;RPLP1;RPLP2;RPS11;RPS13;RPS14;RPS15;RPS16;RPS17;RPS18;RPS19;RPS21;RPS23;RPS24;RPS25;RPS27;RPS27A;RPS28;RPS29;RPS3;RPS4X;RPS5;RPS7;RPS8;RPS9
Downregulated	Boldine vs Vehicle 14dpi Below	viral process	7.16e-33	32.1453	9	48	216	320	B2M;NFIA;NUCKS1;PPIA;RPL11;RPL12;RPL14;RPL17;RPL18A;RPL23;RPL27;RPL27A;RPL28;RPL30;RPL31;RPL35A;RPL36A;RPL37;RPL37A;RPL38;RPL39;RPL5;RPL6;RPLP1;RPLP2;RPS11;RPS13;RPS14;RPS15;RPS16;RPS17;RPS18;RPS19;RPS21;RPS23;RPS24;RPS25;RPS27;RPS27A;RPS28;RPS29;RPS3;RPS4X;RPS5;RPS7;RPS8;RPS9;UBB
Downregulated	Boldine vs Vehicle 14dpi Below	viral transcription	3.19e-41	40.4957	6	43	110	320	RPL11;RPL12;RPL14;RPL17;RPL18A;RPL23;RPL27;RPL27A;RPL28;RPL30;RPL31;RPL35A;RPL36A;RPL37;RPL37A;RPL38;RPL39;RPL5;RPL6;RPLP1;RPLP2;RPS11;RPS13;RPS14;RPS15;RPS16;RPS17;RPS18;RPS19;RPS21;RPS23;RPS24;RPS25;RPS27;RPS27A;RPS28;RPS29;RPS3;RPS4X;RPS5;RPS7;RPS8;RPS9
